# SbcB facilitates natural transformation in *Vibrio cholerae* in an exonuclease-independent manner

**DOI:** 10.1101/2024.09.25.615017

**Authors:** Triana N. Dalia, Ankur B. Dalia

## Abstract

Natural transformation (NT) is a conserved mechanism of horizontal gene transfer in bacterial species. During this process, DNA is taken up into the cytoplasm where it can be integrated into the host genome by homologous recombination. We have previously shown that some cytoplasmic exonucleases inhibit NT by degrading ingested DNA prior to its successful recombination. However, one exonuclease, SbcB, counterintuitively promotes NT in *Vibrio cholerae*. Here, through a systematic analysis of the distinct steps of NT, we show that SbcB acts downstream of DNA uptake into the cytoplasm, but upstream of recombinational branch migration. Through mutational analysis, we show that SbcB promotes NT in a manner that does not rely on its exonuclease activity. Finally, we provide genetic evidence that SbcB directly interacts with the primary bacterial recombinase, RecA. Together, these data advance our molecular understanding of horizontal gene transfer in *V. cholerae*, and reveal that SbcB promotes homologous recombination during NT in a manner that does not rely on its canonical exonuclease activity.

**IMPORTANCE:** Horizontal gene transfer by natural transformation contributes to the spread of antibiotic resistance and virulence factors in bacterial species. Here, we study how one protein, SbcB, helps facilitate this process in the facultative bacterial pathogen *Vibrio cholerae*. SbcB is a well-known for its exonuclease activity (*i*.*e*., the ability to degrade the ends of linear DNA). Through this study we uncover that while SbcB is important for natural transformation, it does not facilitate this process using its exonuclease activity. Thus, this work helps further our understanding of the molecular events required for this conserved evolutionary process, and uncovers a function for SbcB beyond its canonical exonuclease activity.
