## Supplementary material for "SbcB facilitates natural transformation in *Vibrio cholerae* in an exonuclease-independent manner": Dataset S1

### Sheet: Figure 1
SUMMARY STATISTICS
	parent	∆sbcB	∆sbcB lacZ::sbcB
Number of values	4	4	4
Minimum	0.006404	0.00021	0.005882
Maximum	0.01014	0.0002771	0.01412
Range	0.003733	6.708e-05	0.008235
Mean	0.007965	0.0002409	0.01043
Std. Deviation	0.001564	2.824e-05	0.004285
Std. Error of Mean	0.0007821	1.412e-05	0.002142
STATISTICAL COMPARISONS
	Mean Diff.	95.00% CI of diff.	Below threshold?	Summary	Adjusted P Value
parent vs. ∆sbcB	1.515	1.271 to 1.760	Yes	****	<0.0001
parent vs. ∆sbcB lacZ::sbcB	-0.09268	-0.3373 to 0.1520	No	ns	0.5617
∆sbcB vs. ∆sbcB lacZ::sbcB	-1.608	-1.853 to -1.364	Yes	****	<0.0001

### Sheet: Figure 2
PANEL B
SUMMARY STATISTICS
	parent, 30min; 1 focus	parent, 30min; 2+ foci	parent, 150min; 1 focus	parent, 150min; 2+ foci	∆pilQ, 30min; 1 focus	∆pilQ, 30min; 2+ foci	∆pilQ, 150min; 1 focus	∆pilQ, 150min; 2+ foci	∆comEC, 30min; 1 focus	∆comEC, 30min; 2+ foci	∆comEC, 150min; 1 focus	∆comEC, 150min; 2+ foci	∆sbcB, 30min; 1 focus	∆sbcB, 30min; 2+ foci	∆sbcB, 150min; 1 focus	∆sbcB, 150min; 2+ foci
Number of values	3	3	3	3	3	3	3	3	3	3	3	3	3	3	3	3
Minimum	1.667	58.33	21.67	5	1.67	1.667	1.667	1.667	11.67	60	26.67	35	1.667	66.67	15	0
Maximum	20	90	40	20	1.67	1.67	1.67	1.67	21.67	71.67	28.33	46.67	15	81.67	31.67	21.67
Range	18.33	31.67	18.33	15	0	0.003333	0.003333	0.003333	10	11.67	1.667	11.67	13.33	15	16.67	21.67
Mean	8.889	77.78	31.67	12.22	1.67	1.669	1.669	1.669	15.56	66.67	27.78	40.56	8.889	73.89	23.89	7.778
Std. Deviation	9.766	17.02	9.28	7.515	0	0.001925	0.001924	0.001924	5.358	6.009	0.9623	5.853	6.736	7.515	8.389	12.06
Std. Error of Mean	5.638	9.829	5.358	4.339	0	0.001111	0.001111	0.001111	3.093	3.469	0.5556	3.379	3.889	4.339	4.843	6.961
STATISTICAL COMPARISONS
	Mean Diff.	95.00% CI of diff.	Below threshold?	Summary	Adjusted P Value
parent, 30min vs. parent, 150min	0.8609	0.1858 to 1.536	Yes	**	0.0083
parent, 30min vs. ∆pilQ, 30min	1.661	0.9856 to 2.336	Yes	****	<0.0001
parent, 30min vs. ∆pilQ, 150min	1.661	0.9856 to 2.336	Yes	****	<0.0001
parent, 30min vs. ∆sbcB, 30min	0.01611	-0.6590 to 0.6912	No	ns	>0.9999
parent, 30min vs. ∆sbcB, 150min	1.104	0.3496 to 1.859	Yes	**	0.0025
parent, 30min vs. ∆comEC, 30min	0.06049	-0.6146 to 0.7356	No	ns	>0.9999
parent, 30min vs. ∆comEC, 150min	0.2781	-0.3970 to 0.9533	No	ns	0.8261
parent, 150min vs. ∆pilQ, 30min	0.7999	0.1248 to 1.475	Yes	*	0.0151
parent, 150min vs. ∆pilQ, 150min	0.7999	0.1248 to 1.475	Yes	*	0.0151
parent, 150min vs. ∆sbcB, 30min	-0.8448	-1.520 to -0.1697	Yes	**	0.0097
parent, 150min vs. ∆sbcB, 150min	0.2435	-0.5113 to 0.9983	No	ns	0.9405
parent, 150min vs. ∆comEC, 30min	-0.8004	-1.476 to -0.1253	Yes	*	0.015
parent, 150min vs. ∆comEC, 150min	-0.5827	-1.258 to 0.09239	No	ns	0.1165
∆pilQ, 30min vs. ∆pilQ, 150min	-2.866e-09	-0.6751 to 0.6751	No	ns	>0.9999
∆pilQ, 30min vs. ∆sbcB, 30min	-1.645	-2.320 to -0.9695	Yes	****	<0.0001
∆pilQ, 30min vs. ∆sbcB, 150min	-0.5564	-1.311 to 0.1984	No	ns	0.2378
∆pilQ, 30min vs. ∆comEC, 30min	-1.6	-2.275 to -0.9252	Yes	****	<0.0001
∆pilQ, 30min vs. ∆comEC, 150min	-1.383	-2.058 to -0.7075	Yes	****	<0.0001
∆pilQ, 150min vs. ∆sbcB, 30min	-1.645	-2.320 to -0.9695	Yes	****	<0.0001
∆pilQ, 150min vs. ∆sbcB, 150min	-0.5564	-1.311 to 0.1984	No	ns	0.2378
∆pilQ, 150min vs. ∆comEC, 30min	-1.6	-2.275 to -0.9252	Yes	****	<0.0001
∆pilQ, 150min vs. ∆comEC, 150min	-1.383	-2.058 to -0.7075	Yes	****	<0.0001
∆sbcB, 30min vs. ∆sbcB, 150min	1.088	0.3335 to 1.843	Yes	**	0.0028
∆sbcB, 30min vs. ∆comEC, 30min	0.04438	-0.6307 to 0.7195	No	ns	>0.9999
∆sbcB, 30min vs. ∆comEC, 150min	0.262	-0.4131 to 0.9372	No	ns	0.8631
∆sbcB, 150min vs. ∆comEC, 30min	-1.044	-1.799 to -0.2891	Yes	**	0.0041
∆sbcB, 150min vs. ∆comEC, 150min	-0.8262	-1.581 to -0.07142	Yes	*	0.0272
∆comEC, 30min vs. ∆comEC, 150min	0.2177	-0.4575 to 0.8928	No	ns	0.9407

### Sheet: Figure 3
PANEL B									PANEL C									PANEL D
SUMMARY STATISTICS									SUMMARY STATISTICS									SUMMARY STATISTICS
	∆sbcB, 243bp	parent, 243bp	∆comM, 243bp	∆sbcB, 820bp	parent, 820bp	∆comM, 820bp				∆sbcB, 243bp	parent, 243bp	∆comM, 243bp	∆sbcB, 820bp	parent, 820bp	∆comM, 820bp				parent	∆comM	∆sbcB	∆comM ∆sbcB
Number of values	5	5	5	5	5	5			Number of values	5	5	5	5	5	5			Number of values	4	4	4	4
Minimum	1.253e-05	0.0009302	1.905e-06	4e-05	0.002081	1.353e-05			Minimum	84.57	82.01	54.84	76.56	83.16	12.63			Minimum	0.004583	4.912e-05	0.0001558	8.889e-07
Maximum	3.98e-05	0.002082	4.162e-06	0.0008889	0.01427	6.143e-05			Maximum	89.86	88.61	60.05	83.23	88.89	33.56			Maximum	0.01729	0.0001095	0.0004694	2.298e-06
Range	2.727e-05	0.001152	2.257e-06	0.0008489	0.01219	4.79e-05			Range	5.292	6.602	5.211	6.677	5.734	20.93			Range	0.0127	6.04e-05	0.0003136	1.409e-06
Mean	2.693e-05	0.00137	3.225e-06	0.0004714	0.009956	4.175e-05			Mean	86.77	85.45	56.66	79.35	85.71	28.02			Mean	0.01027	7.903e-05	0.0003078	1.392e-06
Std. Deviation	9.987e-06	0.0004516	9.277e-07	0.0003157	0.004954	1.835e-05			Std. Deviation	2.043	2.415	2.049	2.709	2.647	8.763			Std. Deviation	0.005381	3.302e-05	0.0001507	6.265e-07
Std. Error of Mean	4.466e-06	0.000202	4.149e-07	0.0001412	0.002215	8.205e-06			Std. Error of Mean	0.9136	1.08	0.9165	1.212	1.184	3.919			Std. Error of Mean	0.00269	1.651e-05	7.534e-05	3.133e-07
STATISTICAL COMPARISONS									STATISTICAL COMPARISONS									STATISTICAL COMPARISONS
	Mean Diff.	95.00% CI of diff.	Below threshold?	Summary	Adjusted P Value					Mean Diff.	95.00% CI of diff.	Below threshold?	Summary	Adjusted P Value					Mean Diff.	95.00% CI of diff.	Below threshold?	Summary	Adjusted P Value
∆sbcB, 243bp vs. parent, 243bp	-1.718	-2.306 to -1.131	Yes	****	<0.0001				∆sbcB, 243bp vs. parent, 243bp	-0.006699	-0.1531 to 0.1397	No	ns	>0.9999				parent vs. ∆comM	2.096	1.652 to 2.540	Yes	****	<0.0001
∆sbcB, 243bp vs. ∆comM, 243bp	0.9092	0.3217 to 1.497	Yes	***	0.0009				∆sbcB, 243bp vs. ∆comM, 243bp	-0.1852	-0.3316 to -0.03875	Yes	**	0.0077				parent vs. ∆sbcB	1.518	1.075 to 1.962	Yes	****	<0.0001
∆sbcB, 243bp vs. ∆sbcB, 820bp	-1.108	-1.695 to -0.5203	Yes	****	<0.0001				∆sbcB, 243bp vs. ∆sbcB, 820bp	-0.03888	-0.1853 to 0.1075	No	ns	0.9607				parent vs. ∆comM ∆sbcB	3.849	3.405 to 4.292	Yes	****	<0.0001
∆sbcB, 243bp vs. parent, 820bp	-2.517	-3.105 to -1.930	Yes	****	<0.0001				∆sbcB, 243bp vs. parent, 820bp	-0.005381	-0.1518 to 0.1410	No	ns	>0.9999				∆comM vs. ∆sbcB	-0.5776	-1.021 to -0.1339	Yes	*	0.0105
∆sbcB, 243bp vs. ∆comM, 820bp	-0.1692	-0.7567 to 0.4183	No	ns	0.9451				∆sbcB, 243bp vs. ∆comM, 820bp	-0.5158	-0.6623 to -0.3694	Yes	****	<0.0001				∆comM vs. ∆comM ∆sbcB	1.753	1.309 to 2.196	Yes	****	<0.0001
parent, 243bp vs. ∆comM, 243bp	2.627	2.040 to 3.215	Yes	****	<0.0001				parent, 243bp vs. ∆comM, 243bp	-0.1785	-0.3249 to -0.03205	Yes	*	0.0108				∆sbcB vs. ∆comM ∆sbcB	2.33	1.887 to 2.774	Yes	****	<0.0001
parent, 243bp vs. ∆sbcB, 820bp	0.6104	0.02290 to 1.198	Yes	*	0.0385				parent, 243bp vs. ∆sbcB, 820bp	-0.03218	-0.1786 to 0.1142	No	ns	0.9826
parent, 243bp vs. parent, 820bp	-0.7991	-1.387 to -0.2116	Yes	**	0.0038				parent, 243bp vs. parent, 820bp	0.001318	-0.1451 to 0.1477	No	ns	>0.9999
parent, 243bp vs. ∆comM, 820bp	1.549	0.9614 to 2.136	Yes	****	<0.0001				parent, 243bp vs. ∆comM, 820bp	-0.5091	-0.6556 to -0.3627	Yes	****	<0.0001
∆comM, 243bp vs. ∆sbcB, 820bp	-2.017	-2.604 to -1.429	Yes	****	<0.0001				∆comM, 243bp vs. ∆sbcB, 820bp	0.1463	-0.0001323 to 0.2927	No	ns	0.0503
∆comM, 243bp vs. parent, 820bp	-3.426	-4.014 to -2.839	Yes	****	<0.0001				∆comM, 243bp vs. parent, 820bp	0.1798	0.03337 to 0.3262	Yes	*	0.0101
∆comM, 243bp vs. ∆comM, 820bp	-1.078	-1.666 to -0.4909	Yes	***	0.0001				∆comM, 243bp vs. ∆comM, 820bp	-0.3307	-0.4771 to -0.1842	Yes	****	<0.0001
∆sbcB, 820bp vs. parent, 820bp	-1.409	-1.997 to -0.8220	Yes	****	<0.0001				∆sbcB, 820bp vs. parent, 820bp	0.0335	-0.1129 to 0.1799	No	ns	0.9792
∆sbcB, 820bp vs. ∆comM, 820bp	0.9385	0.3511 to 1.526	Yes	***	0.0006				∆sbcB, 820bp vs. ∆comM, 820bp	-0.477	-0.6234 to -0.3305	Yes	****	<0.0001
parent, 820bp vs. ∆comM, 820bp	2.348	1.761 to 2.935	Yes	****	<0.0001				parent, 820bp vs. ∆comM, 820bp	-0.5105	-0.6569 to -0.3640	Yes	****	<0.0001

### Sheet: Figure 4
PANEL B					PANEL C
SUMMARY STATISTICS
	parent	∆sbcB				parent, 0 foci	parent, 1 focus	parent, 2 foci	parent, 3 foci	parent, 4 foci	parent, 5 foci	∆sbcB, 0 foci	∆sbcB, 1 focus	∆sbcB, 2 foci	∆sbcB, 3 foci	∆sbcB, 4 foci	∆sbcB, 5 foci
Number of values	3	3			Number of values	3	3	3	3	3	3	3	3	3	3	3	3
Minimum	70	10			Minimum	11.67	25	16.67	8.333	0	0	75	10	0	0	0	0
Maximum	88.33	25			Maximum	30	45	41.67	20	3.333	3.333	90	25	0	0	0	0
Range	18.33	15			Range	18.33	20	25	11.67	3.333	3.333	15	15	0	0	0	0
Mean	81.11	16.67			Mean	18.89	36.67	26.11	15.56	1.667	1.111	83.33	16.67	0	0	0	0
Std. Deviation	9.766	7.638			Std. Deviation	9.766	10.41	13.57	6.31	1.667	1.925	7.638	7.638	0	0	0	0
Std. Error of Mean	5.638	4.41			Std. Error of Mean	5.638	6.009	7.837	3.643	0.9623	1.111	4.41	4.41	0	0	0	0
STATISTICAL COMPARISONS
Unpaired t test
P value	0.0039
P value summary	**
Significantly different (P < 0.05)?	Yes
One- or two-tailed P value?	Two-tailed
t, df	t=5.998, df=4

### Sheet: Figure 5
SUMMARY STATISTICS
	parent	∆comM	∆dprA	∆recA	∆sbcB	∆sbcB ∆recA	∆recA VCA0692::recA	∆sbcB ∆recA VCA0692::recA	∆sbcB lacZ::sbcB	∆sbcB ∆recA lacZ::sbcB
Number of values	7	7	7	7	7	7	4	4	4	4
Minimum	0.0001899	0.0004533	1.25e-07	7.111e-05	4.063e-05	3.125e-06	0.001397	5.588e-05	0.002159	0.0001313
Maximum	0.001416	0.001833	6.818e-07	0.0002211	0.0001	4.118e-05	0.002688	8.659e-05	0.006176	0.0002759
Range	0.001226	0.00138	5.568e-07	0.0001499	5.938e-05	3.805e-05	0.001291	3.07e-05	0.004017	0.0001446
Mean	0.0009492	0.001275	3.566e-07	0.0001166	6.964e-05	1.747e-05	0.001849	7.113e-05	0.003586	0.0001843
Std. Deviation	0.0003886	0.0004507	2.195e-07	4.939e-05	2.172e-05	1.474e-05	0.0006035	1.397e-05	0.001793	6.705e-05
Std. Error of Mean	0.0001469	0.0001704	8.298e-08	1.867e-05	8.209e-06	5.571e-06	0.0003017	6.983e-06	0.0008964	3.353e-05
STATISTICAL COMPARISONS
	Mean Diff.	95.00% CI of diff.	Below threshold?	Summary	Adjusted P Value
parent vs. ∆comM	-0.1551	-0.5922 to 0.2819	No	ns	0.9725
parent vs. ∆dprA	3.451	3.014 to 3.888	Yes	****	<0.0001
parent vs. ∆recA	0.8779	0.4408 to 1.315	Yes	****	<0.0001
parent vs. ∆sbcB	1.094	0.6570 to 1.531	Yes	****	<0.0001
parent vs. ∆sbcB ∆recA	1.835	1.398 to 2.272	Yes	****	<0.0001
parent vs. ∆recA VCA0692::recA	-0.333	-0.8455 to 0.1795	No	ns	0.5001
parent vs. ∆sbcB ∆recA VCA0692::recA	1.072	0.5598 to 1.585	Yes	****	<0.0001
parent vs. ∆sbcB lacZ::sbcB	-0.6008	-1.113 to -0.08835	Yes	*	0.0105
parent vs. ∆sbcB ∆recA lacZ::sbcB	0.6726	0.1601 to 1.185	Yes	**	0.0026
∆comM vs. ∆dprA	3.606	3.169 to 4.043	Yes	****	<0.0001
∆comM vs. ∆recA	1.033	0.5959 to 1.470	Yes	****	<0.0001
∆comM vs. ∆sbcB	1.249	0.8121 to 1.686	Yes	****	<0.0001
∆comM vs. ∆sbcB ∆recA	1.99	1.553 to 2.427	Yes	****	<0.0001
∆comM vs. ∆recA VCA0692::recA	-0.1779	-0.6904 to 0.3346	No	ns	0.9762
∆comM vs. ∆sbcB ∆recA VCA0692::recA	1.227	0.7149 to 1.740	Yes	****	<0.0001
∆comM vs. ∆sbcB lacZ::sbcB	-0.4457	-0.9582 to 0.06676	No	ns	0.1385
∆comM vs. ∆sbcB ∆recA lacZ::sbcB	0.8277	0.3152 to 1.340	Yes	****	<0.0001
∆dprA vs. ∆recA	-2.573	-3.010 to -2.136	Yes	****	<0.0001
∆dprA vs. ∆sbcB	-2.357	-2.794 to -1.920	Yes	****	<0.0001
∆dprA vs. ∆sbcB ∆recA	-1.616	-2.053 to -1.179	Yes	****	<0.0001
∆dprA vs. ∆recA VCA0692::recA	-3.784	-4.297 to -3.272	Yes	****	<0.0001
∆dprA vs. ∆sbcB ∆recA VCA0692::recA	-2.379	-2.891 to -1.866	Yes	****	<0.0001
∆dprA vs. ∆sbcB lacZ::sbcB	-4.052	-4.564 to -3.539	Yes	****	<0.0001
∆dprA vs. ∆sbcB ∆recA lacZ::sbcB	-2.779	-3.291 to -2.266	Yes	****	<0.0001
∆recA vs. ∆sbcB	0.2162	-0.2209 to 0.6532	No	ns	0.8216
∆recA vs. ∆sbcB ∆recA	0.9569	0.5198 to 1.394	Yes	****	<0.0001
∆recA vs. ∆recA VCA0692::recA	-1.211	-1.723 to -0.6984	Yes	****	<0.0001
∆recA vs. ∆sbcB ∆recA VCA0692::recA	0.1944	-0.3181 to 0.7069	No	ns	0.9581
∆recA vs. ∆sbcB lacZ::sbcB	-1.479	-1.991 to -0.9662	Yes	****	<0.0001
∆recA vs. ∆sbcB ∆recA lacZ::sbcB	-0.2053	-0.7178 to 0.3072	No	ns	0.9418
∆sbcB vs. ∆sbcB ∆recA	0.7407	0.3036 to 1.178	Yes	****	<0.0001
∆sbcB vs. ∆recA VCA0692::recA	-1.427	-1.940 to -0.9146	Yes	****	<0.0001
∆sbcB vs. ∆sbcB ∆recA VCA0692::recA	-0.0218	-0.5343 to 0.4907	No	ns	>0.9999
∆sbcB vs. ∆sbcB lacZ::sbcB	-1.695	-2.207 to -1.182	Yes	****	<0.0001
∆sbcB vs. ∆sbcB ∆recA lacZ::sbcB	-0.4215	-0.9340 to 0.09103	No	ns	0.1921
∆sbcB ∆recA vs. ∆recA VCA0692::recA	-2.168	-2.680 to -1.655	Yes	****	<0.0001
∆sbcB ∆recA vs. ∆sbcB ∆recA VCA0692::recA	-0.7625	-1.275 to -0.2500	Yes	***	0.0004
∆sbcB ∆recA vs. ∆sbcB lacZ::sbcB	-2.436	-2.948 to -1.923	Yes	****	<0.0001
∆sbcB ∆recA vs. ∆sbcB ∆recA lacZ::sbcB	-1.162	-1.675 to -0.6497	Yes	****	<0.0001
∆recA VCA0692::recA vs. ∆sbcB ∆recA VCA0692::recA	1.405	0.8271 to 1.983	Yes	****	<0.0001
∆recA VCA0692::recA vs. ∆sbcB lacZ::sbcB	-0.2678	-0.8460 to 0.3103	No	ns	0.8705
∆recA VCA0692::recA vs. ∆sbcB ∆recA lacZ::sbcB	1.006	0.4274 to 1.584	Yes	****	<0.0001
∆sbcB ∆recA VCA0692::recA vs. ∆sbcB lacZ::sbcB	-1.673	-2.251 to -1.095	Yes	****	<0.0001
∆sbcB ∆recA VCA0692::recA vs. ∆sbcB ∆recA lacZ::sbcB	-0.3997	-0.9779 to 0.1785	No	ns	0.4122
∆sbcB lacZ::sbcB vs. ∆sbcB ∆recA lacZ::sbcB	1.273	0.6953 to 1.852	Yes	****	<0.0001

### Sheet: Figure 6
PANEL A									PANEL B
SUMMARY STATISTICS									SUMMARY STATISTICS
	parent	∆sbcB	∆sbcB lacZ::sbcB	∆sbcB lacZ::sbcB*	∆sbcB lacZ::sbcBEc	∆sbcB lacZ::sbcBEc*				parent	∆sbcB	∆recJ ∆exoVII ∆exoIX	∆recJ ∆exoVII ∆exoIX ∆sbcB	∆recJ ∆exoVII ∆exoIX ∆sbcB lacZ::sbcB	∆recJ ∆exoVII ∆exoIX ∆sbcB lacZ::sbcB*
Number of values	4	4	4	4	4	4			Number of values	6	6	6	6	6	6
Minimum	0.006602	0.0001776	0.009091	0.01	0.008846	0.005778			Minimum	1.852e-10	3.253e-09	1.852e-09	1.316e-07	2.143e-09	4.343e-07
Maximum	0.0119	0.0003235	0.01544	0.01641	0.01151	0.01079			Maximum	3.75e-09	1.708e-08	1.92e-08	2.022e-06	2.643e-08	4.41e-06
Range	0.005303	0.0001459	0.006348	0.00641	0.002663	0.005012			Range	3.565e-09	1.382e-08	1.735e-08	1.891e-06	2.429e-08	3.976e-06
Mean	0.00929	0.000275	0.01222	0.01318	0.01001	0.008828			Mean	2.162e-09	7.275e-09	1.009e-08	6.074e-07	7.598e-09	1.758e-06
Std. Deviation	0.002272	6.602e-05	0.003069	0.002617	0.00132	0.002141			Std. Deviation	1.634e-09	5.115e-09	8.46e-09	7.217e-07	9.306e-09	1.466e-06
Std. Error of Mean	0.001136	3.301e-05	0.001534	0.001309	0.0006598	0.00107			Std. Error of Mean	6.673e-10	2.088e-09	3.454e-09	2.946e-07	3.799e-09	5.984e-07
STATISTICAL COMPARISONS									STATISTICAL COMPARISONS
	Mean Diff.	95.00% CI of diff.	Below threshold?	Summary	Adjusted P Value					Mean Diff.	95.00% CI of diff.	Below threshold?	Summary	Adjusted P Value
parent vs. ∆sbcB	1.53	1.298 to 1.762	Yes	****	<0.0001				parent vs. ∆sbcB	-0.6503	-1.391 to 0.09023	No	ns	0.1113
parent vs. ∆sbcB lacZ::sbcB	-0.1188	-0.3509 to 0.1132	No	ns	0.5924				parent vs. ∆recJ ∆exoVII ∆exoIX	-0.6697	-1.410 to 0.07081	No	ns	0.0944
parent vs. ∆sbcB lacZ::sbcB*	-0.1554	-0.3874 to 0.07669	No	ns	0.3172				parent vs. ∆recJ ∆exoVII ∆exoIX ∆sbcB	-2.434	-3.175 to -1.694	Yes	****	<0.0001
parent vs. ∆sbcB lacZ::sbcBEc	-0.03971	-0.2718 to 0.1923	No	ns	0.9934				parent vs. ∆recJ ∆exoVII ∆exoIX ∆sbcB lacZ::sbcB	-0.5636	-1.304 to 0.1770	No	ns	0.2197
parent vs. ∆sbcB lacZ::sbcBEc*	0.02322	-0.2088 to 0.2553	No	ns	0.9995				parent vs. ∆recJ ∆exoVII ∆exoIX ∆sbcB lacZ::sbcB*	-2.983	-3.724 to -2.242	Yes	****	<0.0001
∆sbcB vs. ∆sbcB lacZ::sbcB	-1.649	-1.881 to -1.417	Yes	****	<0.0001				∆sbcB vs. ∆recJ ∆exoVII ∆exoIX	-0.01942	-0.7600 to 0.7211	No	ns	>0.9999
∆sbcB vs. ∆sbcB lacZ::sbcB*	-1.685	-1.917 to -1.453	Yes	****	<0.0001				∆sbcB vs. ∆recJ ∆exoVII ∆exoIX ∆sbcB	-1.784	-2.524 to -1.043	Yes	****	<0.0001
∆sbcB vs. ∆sbcB lacZ::sbcBEc	-1.57	-1.802 to -1.337	Yes	****	<0.0001				∆sbcB vs. ∆recJ ∆exoVII ∆exoIX ∆sbcB lacZ::sbcB	0.08673	-0.6538 to 0.8273	No	ns	0.9992
∆sbcB vs. ∆sbcB lacZ::sbcBEc*	-1.507	-1.739 to -1.275	Yes	****	<0.0001				∆sbcB vs. ∆recJ ∆exoVII ∆exoIX ∆sbcB lacZ::sbcB*	-2.333	-3.073 to -1.592	Yes	****	<0.0001
∆sbcB lacZ::sbcB vs. ∆sbcB lacZ::sbcB*	-0.03655	-0.2686 to 0.1955	No	ns	0.9955				∆recJ ∆exoVII ∆exoIX vs. ∆recJ ∆exoVII ∆exoIX ∆sbcB	-1.765	-2.505 to -1.024	Yes	****	<0.0001
∆sbcB lacZ::sbcB vs. ∆sbcB lacZ::sbcBEc	0.0791	-0.1530 to 0.3112	No	ns	0.8817				∆recJ ∆exoVII ∆exoIX vs. ∆recJ ∆exoVII ∆exoIX ∆sbcB lacZ::sbcB	0.1062	-0.6344 to 0.8467	No	ns	0.9978
∆sbcB lacZ::sbcB vs. ∆sbcB lacZ::sbcBEc*	0.142	-0.09002 to 0.3741	No	ns	0.4087				∆recJ ∆exoVII ∆exoIX vs. ∆recJ ∆exoVII ∆exoIX ∆sbcB lacZ::sbcB*	-2.313	-3.054 to -1.573	Yes	****	<0.0001
∆sbcB lacZ::sbcB* vs. ∆sbcB lacZ::sbcBEc	0.1157	-0.1164 to 0.3477	No	ns	0.6185				∆recJ ∆exoVII ∆exoIX ∆sbcB vs. ∆recJ ∆exoVII ∆exoIX ∆sbcB lacZ::sbcB	1.871	1.130 to 2.611	Yes	****	<0.0001
∆sbcB lacZ::sbcB* vs. ∆sbcB lacZ::sbcBEc*	0.1786	-0.05347 to 0.4106	No	ns	0.1926				∆recJ ∆exoVII ∆exoIX ∆sbcB vs. ∆recJ ∆exoVII ∆exoIX ∆sbcB lacZ::sbcB*	-0.5488	-1.289 to 0.1918	No	ns	0.2441
∆sbcB lacZ::sbcBEc vs. ∆sbcB lacZ::sbcBEc*	0.06293	-0.1691 to 0.2950	No	ns	0.9509				∆recJ ∆exoVII ∆exoIX ∆sbcB lacZ::sbcB vs. ∆recJ ∆exoVII ∆exoIX ∆sbcB lacZ::sbcB*	-2.419	-3.160 to -1.679	Yes	****	<0.0001
